# Epigenetic Control of TERRA by FTSJ3 is Critical for Telomerase-Driven Cancers

**DOI:** 10.1101/2025.01.26.634101

**Authors:** Jared D.W. Price, Frederick S. Vizeacoumar, Omar Abuhussein, Vincent Maranda, Yue Zhang, Hironori Adachi, Liliia Kyrylenko, Aline Rangel-Pozzo, He Dong, Li Hui Gong, Prachi Walke, Ashtalakshmi Ganapathysamy, Connor Denomy, Tanya Freywald, Renuka Dahiya, Hussain Elhasasna, Anjali Saxena, Jeff P. Vizeacoumar, Hardikkumar Patel, Karthic Rajamanickam, Kathryn Nguyen, Diego M. de Oliveira, Mary Lazell-Wright, Alain Morejon Morales, Aanchal Aggarwal, Jia Lin Xu, Nezeka Alli, Erika P. Munhoz, Peng Gao, Jayme Salsman, Dinesh Dahiya, Cristina Gonzalez-Lopez, Patricia Thibault, Michael Levin, Graham Dellaire, Nicholas Jette, Gary Groot, Anand Krishnan, Shahid Ahmed, Christopher Eskiw, Khaled H. Barakat, Yuliang Wu, Ronald A. DePinho, Sabine Mai, Yi-Tao Yu, Judy M.Y. Wong, Andrew Freywald, Franco J. Vizeacoumar

## Abstract

Telomerase reverse transcriptase (hTERT) overexpression, a hallmark of most cancers, drives tumorigenesis by enabling limitless replicative potential. Direct targeting of hTERT is challenging, necessitating alternative strategies. Through genome-wide synthetic dosage lethality (SDL) screening in cancer models, including patient-derived organoids, we identify FTSJ3, an RNA 2’-O-methyltransferase, as a critical vulnerability in hTERT-overexpressing cells. FTSJ3 methylates telomeric repeat-containing RNA (TERRA), a modification essential for recruiting SUV39H1 to telomeric ends to mediate H3K9 trimethylation and establish stable heterochromatin. Loss of FTSJ3 disrupts this cascade, impairing H3K9 trimethylation, HP1-alpha recruitment, and telomeric heterochromatin maintenance. Notably, this reveals an unexpected dependency on TERRA methylation for telomeric heterochromatin stability in hTERT-driven cancers. Non-malignant cells, lacking telomerase activity and *de novo* telomere repeat synthesis, are unaffected by FTSJ3 suppression. Our findings establish the FTSJ3/TERRA/SUV39H1 axis as a critical mechanism supporting telomeric heterochromatin stability in hTERT-driven cancers. This telomere-directed epigenetic strategy provides a robust framework for translational therapeutic innovation.
