## Supplemental Table 2 for "Epigenetic Control of TERRA by FTSJ3 is Critical for Telomerase-Driven Cancers"

### Sheet: Supplementary Table S2
Supplementary Table S2: Reactome Pathways Enrichment Analysis
Enrichment Name	Enrichment Score	FDR (qvalue)	FWER	Gene Size	Normalized Enrichment Score	P-Value	Group	Genes
APC C mediated degradation of cell cycle proteins	0.7297	0	0	21	2.6569	0	Reactome cell cycle & DDR pathways	CDC20|UBA52|PSMB1|AURKA|PSMB8|PSMC4|PSMB3|PSMB5|PSMA6|PSME2|PSMD7|PSMA2|NEK2|PSMD9|PSMC1|PSME3|FBXO5|CDK2|PSMA5|PTTG1|PLK1
Apoptosis	0.6199	0	0	39	2.5889	0	Reactome cell response pathways	AKT2|DYNLL2|AKT1|PSMB8|PSMB3|KPNB1|FADD|PTK2|CDH1|PSMC1|DCC|PMAIP1|UBA52|PSMB1|CASP3|SPTAN1|PSMC4|PPP3R1|BBC3|PSMB5|PSMA6|PSME2|YWHAG|PSMD7|TFDP1|DNM1L|PSMA2|LMNB1|STK24|SEPTIN4|PSMD9|HMGB2|DAPK3|PSME3|H1-4|AVEN|E2F1|PSMA5|DAPK1
Assembly of the ORC complex at the origin of replication	0.8107	0	0	16	2.7539	0	Reactome cell cycle & DDR pathways	H3-3A|H3C4|ORC1|H3C8|ORC4|H2AC6|H2BC12|KPNB1|H2BC14|H2BC3|H4C5|H2BC10|H2BC5|KPNA6|H3-3B|H2AJ
AURKA activation by TPX2	0.7264	0	0	17	2.4993	0	Reactome cell cycle & DDR pathways	DYNC1H1|CEP135|CKAP5|CSNK1E|PRKAR2B|AURKA|TUBA4A|DCTN3|YWHAG|CEP192|CEP70|NEK2|TUBB|HAUS2|CEP131|PLK4|PLK1
B WICH complex positively regulates rRNA expression	0.8737	0	0	18	3.1128	0	Reactome transcriptional pathways	H3-3A|H3C4|DDX21|H3C8|H2AC6|POLR1C|POLR2E|H2BC12|POLR2H|POLR1G|H2BC14|TAF1A|H2BC3|H4C5|H2BC10|H2BC5|H3-3B|H2AJ
Beta catenin independent WNT signaling	0.6908	0	0	31	2.8141	0	Reactome signaling pathways	PFN1|PSMB8|GNG7|PSMB3|DVL2|DVL1|PSMC1|PRKCA|PPP3CB|PRKCG|KRAS|MYC|UBA52|PSMB1|PSMC4|PPP3R1|CAMK2A|RYK|AP2M1|PSMB5|PSMA6|PSME2|DAAM1|PSMD7|PSMA2|RAC3|AP2A2|PSMD9|RAC2|PSME3|PSMA5
CDT1 association with the CDC6 ORC origin complex	0.7152	0	0	16	2.458	0	Reactome cell cycle & DDR pathways	ORC1|ORC4|UBA52|PSMB1|PSMB8|PSMC4|PSMB3|PSMB5|PSMA6|PSME2|PSMD7|PSMA2|PSMD9|PSMC1|PSME3|PSMA5
Cell cycle	0.6971	0	0	146	3.4126	0	Reactome cell cycle & DDR pathways	H3-3A|H3C4|H3C8|KPNB1|E2F3|CHEK1|PKMYT1|PRDM9|PHF8|FBXO5|CDC20|PPP1CC|CSNK2A2|POLA2|TNPO1|GINS4|SMC2|MCPH1|NEK7|GAR1|CTDNEP1|SYNE2|FKBP6|ABL1|CSNK2B|SUN2|DKC1|NCAPG|AURKA|BIRC5|RPA4|SRC|RRM2|TYMS|CEP192|RBBP7|DYRK1A|STN1|SMC3|DSCC1|CEP70|CENPW|CHMP2B|NEK2|PSMC1|HAUS2|SUMO1|CEP131|PLK4|PLK1|CHMP2A|TOP2A|CEP135|MYC|CKAP5|CSNK1E|POLR2E|TUBA1B|TUBA4A|CHMP7|DCTN3|RAB1A|POLR2H|DYNC1LI1|YWHAG|CDK4|DYNC1…
Cellular response to chemical stress	0.6195	0	0	29	2.4705	0	Reactome cell response pathways	CSNK2B|GSR|SOD1|BLVRA|SMARCD3|PSMB8|TBL1X|PSMB3|TBL1XR1|PSMC1|NFE2L2|SIN3A|UBA52|HDAC3|PSMB1|PSMC4|PSMB5|PSMA6|CSNK2A2|PSME2|PSMD7|AQP8|STAP2|PSMA2|PSMD9|COX6B1|PSME3|TACO1|PSMA5
Cellular response to heat stress	0.6813	0	0	18	2.4187	0	Reactome cell response pathways	NUP62|POM121C|CAMK2A|RAE1|NUP93|EEF1A1|AKT1S1|NUP88|ST13|RPA2|NUP214|DNAJB1|BAG5|ATR|RANBP2|MTOR|AAAS|TNFRSF21
Cellular response to hypoxia	0.7189	0	0	17	2.5077	0	Reactome cell response pathways	UBA52|PSMB1|PSMB8|PSMC4|PSMB3|PSMB5|PSMA6|EGLN3|CITED2|PSME2|PSMD7|PSMA2|PSMD9|PSMC1|EPAS1|PSME3|PSMA5
Cellular responses to stimuli	0.552	0	0	150	2.7438	0	Reactome cell response pathways	H3-3A|H3C4|H3C8|SOD1|SMARCD3|TBL1X|SESN1|LAMTOR5|LAMTOR4|RPL18|RPL31|RPL6|GCN1|RPS19|RPL19|E2F3|RPS12|RPL24|RPS10|TBL1XR1|ATF4|RPL27|RPS15A|RPS6|RPS24|NFE2L2|RPL11|TNFRSF21|CHAC1|RPL7A|RPS3|FLCN|RPL30|RPS21|RPS7|RPL38|SIN3A|DDIT3|HDAC3|RPS4X|SZT2|RPL23A|RPS28|EXTL3|PDIA5|MYDGF|RAI1|CSNK2A2|ZBTB17|DNAJA4|TNIK|DCSTAMP|TPP1|ATF5|TSPYL2|MAP3K5|COX6B1|TACO1|CSNK2B|GSR|WIPI1|RBBP7|AKT1S1|PHC1|PSMC1|EPA…
Cellular senescence	0.7741	0	0	36	3.1757	0	Reactome chromatin-related pathways	H3-3A|H3C4|TINF2|H3C8|H2AC6|ACD|MAPKAPK5|H2BC12|H2BC14|H2BC3|RBBP7|H4C5|H2BC10|E2F3|PHC1|CDK6|MAP2K4|RNF2|MAPK10|RPS6KA1|RAD50|CBX4|UBA52|MAPK7|CDK4|TNIK|H2BC5|TFDP1|LMNB1|CDKN1B|MAP3K5|H1-4|E2F1|CDK2|H3-3B|H2AJ
Chromatin modifying enzymes	0.6282	0	0	45	2.6523	0	Reactome chromatin-related pathways	PRMT1|BRPF3|HCFC1|H3C4|H3C8|H2AC6|SMARCD3|TBL1X|H2BC12|CHD4|H2BC14|SMARCE1|H2BC3|SMARCB1|RBBP7|H4C5|KMT2E|PRMT5|H2BC10|WDR77|ARID2|CCND1|KDM5D|KMT5B|TBL1XR1|PRDM9|RIOX2|PHF8|RBBP5|SAP30L|SMYD2|HDAC3|DPY30|CDK4|H2BC5|ING3|ATXN7|KANSL1|EPC1|BRPF1|RCOR1|ING5|ELP5|H2AJ|TADA2A
Chromosome maintenance	0.9135	0	0	27	3.5209	0	Reactome chromatin-related pathways	H3-3A|POLD1|DKC1|TINF2|H2AC6|ACD|H2BC12|H2BC14|H2BC3|RBBP7|H4C5|H2BC10|STN1|DSCC1|CENPW|RFC5|POLR2E|POLR2H|H2BC5|CENPT|RPA2|KNL1|POLA2|CDK2|H3-3B|H2AJ|GAR1
Condensation of prophase chromosomes	0.869	0	0	16	2.9545	0	Reactome chromatin-related pathways	H3-3A|H3C4|H3C8|H2AC6|H2BC12|H2BC14|H2BC3|H4C5|H2BC10|H2BC5|SMC2|PHF8|MCPH1|H3-3B|H2AJ|PLK1
Cyclin a CDK2 associated events at S phase entry	0.7358	0	0	24	2.763	0	Reactome cell cycle & DDR pathways	MYC|AKT2|UBA52|AKT1|PSMB8|PSMB1|PSMC4|PSMB3|PSMB5|PSMA6|PSME2|E2F5|PSMD7|CDK4|TFDP1|CCND1|PSMA2|CDKN1B|PSMD9|PSMC1|PSME3|E2F1|CDK2|PSMA5
Cytokine signaling in immune system	0.4764	0	0	129	2.3027	0	Reactome cell response pathways	STXBP2|H3C4|H3C8|SOD1|KPNB1|CD36|POMC|MMP2|RNF7|PRL|FLNB|IL11|ADAM17|IL27RA|CASP3|CSF3|IL26|GH2|OSMR|IL24|CLCF1|EIF4G1|IFNL2|IFNLR1|IL32|UBE2V1|SYK|SP100|BIRC5|RALA|CD4|CISH|PSMC1|SUMO1|TRAF3|MYC|TNFSF13B|TNFSF18|TNFSF14|EDA2R|EDARADD|OAS1|TRIM2|IRF6|TRIM31|IRF8|GBP4|CIITA|GBP7|SMAD3|CCL20|STAT6|ICAM1|CD40|RAE1|NUP93|PPP2CB|CXCL1|NUP88|HLA-B|NUP214|HLA-A|RANBP2|AAAS|CCL5|CSF2RB|NUP62|EIF4A3|POM12…
Dectin 1 mediated noncanonical NF KB signaling	0.6879	0	0	16	2.3267	0	Reactome signaling pathways	UBA52|PSMB1|PSMB8|PSMC4|PSMB3|PSMB5|MAP3K14|PSMA6|PSME2|PSMD7|CHUK|PSMA2|PSMD9|PSMC1|PSME3|PSMA5
Degradation of beta catenin by the destruction complex	0.7249	0	0	19	2.6002	0	Reactome signaling pathways	TLE5|CSNK1A1|FRAT2|MYC|UBA52|PSMB1|PSMB8|PSMC4|PSMB3|PSMB5|PSMA6|PSME2|PPP2CB|PSMD7|PSMA2|PSMD9|PSMC1|PSME3|PSMA5
Degradation of GLI1 by the proteasome	0.7112	0	0	15	2.3951	0	Reactome signaling pathways	UBA52|PSMB1|PSMB8|PSMC4|PSMB3|PSMB5|PSMA6|PSME2|PSMD7|PSMA2|PSMD9|PSMC1|PSME3|PRKACB|PSMA5
DNA damage telomere stress induced senescence	0.8907	0	0	15	3.0451	0	Reactome chromatin-related pathways	RAD50|TINF2|H2AC6|ACD|H2BC12|H2BC14|H2BC3|H4C5|H2BC10|H2BC5|LMNB1|CDKN1B|H1-4|CDK2|H2AJ
DNA double strand break repair	0.691	0	0	29	2.7072	0	Reactome cell cycle & DDR pathways	ABL1|POLD1|SIRT6|PALB2|RAD51AP1|PPP4C|DCLRE1C|EME1|H2BC12|EYA3|MUS81|NHEJ1|H2BC14|SLX4|H2BC3|H4C5|H2BC10|CHEK1|XRCC6|SUMO1|RFC5|RAD50|UBA52|RAD9B|TOP3A|H2BC5|RPA2|ATR|CDK2
DNA repair	0.6125	0	0	47	2.6143	0	Reactome cell cycle & DDR pathways	ABL1|NFRKB|POLD1|SIRT6|PALB2|TINF2|POLI|H2AC6|UFD1|ACD|RAD51AP1|FANCE|PPP4C|DCLRE1C|PPIE|EME1|H2BC12|EYA3|YY1|PCLAF|ACTR5|MUS81|NHEJ1|H2BC14|SLX4|H2BC3|ALKBH2|H4C5|H2BC10|CHEK1|ERCC2|XRCC6|SUMO1|RFC5|RAD50|COPS4|UBA52|POLR2E|RAD9B|POLR2H|TOP3A|H2BC5|RPA2|ATR|PRPF19|CDK2|H2AJ
DNA replication	0.7122	0	0	41	2.9775	0	Reactome cell cycle & DDR pathways	H3-3A|POLD1|H3C4|ORC1|H3C8|ORC4|H2AC6|PSMB8|H2BC12|RPA4|PSMB3|KPNB1|H2BC14|H2BC3|H4C5|H2BC10|E2F3|PSMC1|RFC5|UBA52|PSMB1|PSMC4|PSMB5|PSMA6|PSME2|PSMD7|MCM5|H2BC5|MCM7|PSMA2|RPA2|PSMD9|KPNA6|POLA2|PSME3|GINS4|E2F1|CDK2|PSMA5|H3-3B|H2AJ
Downstream signaling events of B cell receptor BCR	0.7293	0	0	21	2.6866	0	Reactome signaling pathways	PPP3CB|KRAS|UBA52|PSMB1|PSMB8|NRAS|PSMC4|PPP3R1|PSMB3|NFKBIA|PSMB5|PSMA6|PSME2|PSMD7|CHUK|PSMA2|REL|PSMD9|PSMC1|PSME3|PSMA5
ESR mediated signaling	0.7434	0	0	46	3.1956	0	Reactome signaling pathways	H3-3A|PRMT1|H3C4|AKT2|CXCL12|H3C8|H2AC6|GNAI3|AKT1|GNG7|H2BC12|YY1|SRC|H2BC14|FOSB|H2BC3|H4C5|H2BC10|SMC3|DDX5|IGF1R|CCND1|FOXO3|PTK2|GTF2A2|NR5A2|HBEGF|MMP2|AREG|KRAS|MYC|PDPK1|POLR2E|NRAS|PIK3CA|EGFR|POLR2H|GTF2F2|H2BC5|XPO1|CDKN1B|PIK3R1|CAV2|H3-3B|H2AJ|UHMK1
Eukaryotic translation elongation	0.5721	0	0.007	26	2.1853	0	Reactome transcriptional pathways	RPL18|RPL31|RPL6|RPS19|RPL19|RPS12|RPL24|RPS10|RPL27|RPS15A|RPS6|RPS24|RPL11|RPL7A|RPS3|RPL30|EEF1A2|RPS21|RPS7|RPL38|UBA52|RPS4X|RPL23A|RPS28|EEF1A1|EEF2
Eukaryotic translation initiation	0.5203	0.0001	0.018	34	2.0934	0	Reactome transcriptional pathways	RPL18|RPL31|RPL6|RPS19|RPL19|RPS12|RPL24|RPS10|RPL27|RPS15A|RPS6|RPS24|RPL11|RPL7A|RPS3|RPL30|RPS21|RPS7|RPL38|UBA52|RPS4X|RPL23A|RPS28|EIF4B|EIF3D|EIF3E|EIF3A|EIF4G1|EIF3H|EIF2B4|EIF3M|EIF5B|EIF3F|EIF4EBP1
FCERI mediated NF KB activation	0.659	0	0	19	2.3875	0	Reactome signaling pathways	PDPK1|UBA52|PSMB1|PSMB8|PSMC4|PSMB3|NFKBIA|PSMB5|PSMA6|PSME2|TAB3|PSMD7|CHUK|PSMA2|PSMD9|PSMC1|PSME3|PSMA5|UBE2V1
FOXO mediated transcription	0.6821	0	0	18	2.3742	0	Reactome transcriptional pathways	G6PC1|AKT2|SIN3A|DDIT3|NPY|SMAD4|AKT1|FOXO4|BBC3|AGRP|CITED2|YWHAG|GCK|CDKN1B|PCK1|FOXO3|SMAD3|POMC
G1 S DNA damage checkpoints	0.7189	0	0	17	2.4856	0	Reactome cell cycle & DDR pathways	UBA52|PSMB1|PSMB8|PSMC4|PSMB3|PSMB5|PSMA6|PSME2|PSMD7|PSMA2|CHEK1|CDKN1B|PSMD9|PSMC1|PSME3|CDK2|PSMA5
G2 M checkpoints	0.7261	0	0	36	2.9799	0	Reactome cell cycle & DDR pathways	ORC1|ORC4|PSMB8|H2BC12|PSMB3|H2BC14|H2BC3|H4C5|H2BC10|CHEK1|PKMYT1|PSMC1|SUMO1|GTSE1|RFC5|RAD50|UBA52|PSMB1|PSMC4|RAD9B|PSMB5|PSMA6|PSME2|YWHAG|TOP3A|PSMD7|MCM5|H2BC5|MCM7|PSMA2|RPA2|PSMD9|ATR|PSME3|CDK2|PSMA5
G2 M DNA damage checkpoint	0.8539	0	0	15	2.8774	0	Reactome cell cycle & DDR pathways	RFC5|RAD50|RAD9B|H2BC12|H2BC14|YWHAG|TOP3A|H2BC3|H4C5|H2BC10|H2BC5|CHEK1|RPA2|ATR|SUMO1
Glycolysis	0.5977	0	0.008	20	2.1722	0	Reactome Mitochondrial organization	PFKFB3|PGK2|NUP62|POM121C|PFKP|GCKR|RAE1|NUP93|PPP2CB|GCK|NUP88|ENO2|NUP214|PFKM|RANBP2|HK1|AAAS|PRKACB|PFKFB1|PGAM2
HATS acetylate histones	0.6258	0	0.004	20	2.2263	0	Reactome chromatin-related pathways	BRPF3|HCFC1|H3C4|H3C8|H2AC6|H2BC12|H2BC14|H2BC3|RBBP7|H4C5|H2BC10|H2BC5|ING3|ATXN7|KANSL1|EPC1|BRPF1|ING5|ELP5|TADA2A
HDACs deacetylate histones	0.8463	0	0	16	2.9211	0	Reactome chromatin-related pathways	SAP30L|H3C4|H3C8|H2AC6|HDAC3|TBL1X|H2BC12|CHD4|H2BC14|H2BC3|RBBP7|H4C5|H2BC10|H2BC5|TBL1XR1|RCOR1
Hedgehog off state	0.5786	0	0.001	28	2.2725	0	Reactome signaling pathways	CSNK1A1|TUBB3|PSMB8|ADCY7|PTCH1|ADCY9|PSMB3|ADCY1|PSMC1|PRKACB|UBA52|PRKAR2B|PSMB1|TUBA1B|PSMC4|TUBA4A|PSMB5|PSMA6|PSME2|PSMD7|PSMA2|PRKAR1A|PSMD9|TUBA1C|PSME3|PSMA5|GNAS|TUBB6
Hedgehog on state	0.6006	0	0.007	19	2.1854	0	Reactome signaling pathways	CSNK1A1|UBA52|IHH|PSMB1|PSMB8|PSMC4|PTCH1|PSMB3|PSMB5|PSMA6|PSME2|PSMD7|PSMA2|PSMD9|PSMC1|PSME3|SPOP|PSMA5|ULK3
Homology directed repair	0.6957	0	0	25	2.6217	0	Reactome cell cycle & DDR pathways	ABL1|POLD1|SIRT6|PALB2|RAD51AP1|PPP4C|EME1|H2BC12|MUS81|H2BC14|SLX4|H2BC3|H4C5|H2BC10|CHEK1|SUMO1|RFC5|RAD50|UBA52|RAD9B|TOP3A|H2BC5|RPA2|ATR|CDK2
Interferon signaling	0.5751	0	0	32	2.2897	0	Reactome cell response pathways	SP100|ICAM1|PSMB8|KPNB1|RAE1|NUP93|NUP88|HLA-B|NUP214|HLA-A|RANBP2|SUMO1|AAAS|NUP62|EIF4A3|POM121C|FLNB|UBA52|CAMK2A|HLA-DPA1|HLA-DQA1|HLA-DQA2|EIF4G1|OAS1|TRIM2|IRF6|TRIM31|IRF8|GBP4|CIITA|NCAM1|GBP7
MAPK6 MAPK4 signaling	0.6669	0	0	24	2.5366	0	Reactome signaling pathways	MMP2|MYC|UBA52|MAPK6|PSMB8|PSMB1|MAPKAPK5|PSMC4|MAPK4|IGF2BP1|PSMB3|PSMB5|PSMA6|PSME2|PSMD7|XPO1|PSMA2|FOXO3|PSMD9|DNAJB1|PSMC1|PSME3|PRKACB|PSMA5
Meiotic recombination	0.869	0	0	18	3.0918	0	Reactome cell cycle & DDR pathways	H3-3A|RAD50|H3C4|H3C8|H2AC6|H2BC12|H2BC14|TOP3A|H2BC3|H4C5|CDK4|H2BC10|H2BC5|RPA2|PRDM9|CDK2|H3-3B|H2AJ
Meiotic synapsis	0.8194	0	0	16	2.8119	0	Reactome cell cycle & DDR pathways	SYNE2|FKBP6|SUN2|TINF2|H2AC6|ACD|H2BC12|H2BC14|H2BC3|H4C5|H2BC10|SMC3|H2BC5|LMNB1|ATR|H2AJ
Metabolism of RNA	0.5394	0	0	158	2.6722	0	Reactome transcriptional pathways	RPL18|RPL31|RPL6|RPS19|RPL19|RPS12|RPL24|RPS10|RPL27|RPS15A|RPS6|RPS24|RPL11|RPL7A|RPS3|IGF2BP2|CLNS1A|RPL30|DCPS|RPS21|APOBEC2|RPS7|APOBEC3A|RPL38|APOBEC4|APOBEC3B|RPS4X|ADARB1|RPL23A|RPS28|EIF4B|EIF4G1|CHERP|SRRT|SF3A1|PHF5A|PRPF6|SNRNP70|SF3A2|EFTUD2|DHX15|TNPO1|PRPF19|NOP14|BCAS2|FBL|PRPF3|UTP6|SNRPC|GAR1|HNRNPH2|NOP2|LSM7|RRP9|LSM4|PNO1|CTNNBL1|DKC1|PPIL1|NAT10|HNRNPD|IMP4|TXNL4A|SNRNP200|PD…
Mitochondrial biogenesis	0.6	0	0.001	25	2.2796	0	Reactome Mitochondrial organization	ATP5F1B|DMAC2L|HCFC1|ATP5MG|SMARCD3|ATP5MF|TBL1X|TBL1XR1|PRKAB1|MEF2C|PPARGC1B|PRKAB2|CAMK4|HDAC3|DNAJC11|CHCHD3|TFB1M|POLRMT|GABPB1|SSBP1|TFB2M|MICOS10|SAMM50|PRKAG1|MTX1
Mitochondrial translation	0.5778	0.0002	0.039	17	2.0271	0	Reactome Mitochondrial organization	MRPS10|MRPS35|MRPS34|MRPL22|MRPL51|MRPL2|MRPS15|MRPL35|MRPL47|MRPL24|MRPL9|OXA1L|MRPL1|MRPL36|MRPS23|MRPL40|MRPL21
Mitotic spindle checkpoint	0.8164	0	0	18	2.8935	0	Reactome cell cycle & DDR pathways	DYNC1H1|CDC20|CKAP5|DYNLL2|BIRC5|PPP1CC|DYNC1LI1|PPP2CB|DYNC1I1|XPO1|CENPT|CLIP1|KNL1|NUF2|RANBP2|SPC24|BUB1|PLK1
MTOR signalling	0.6448	0	0	19	2.3251	0	Reactome signaling pathways	AKT2|PRKAB2|AKT1|TSC1|EIF4B|PPM1A|LAMTOR5|EIF4G1|RRAGA|LAMTOR4|STRADB|LAMTOR2|AKT1S1|STRADA|EIF4EBP1|PRKAG1|MTOR|PRKAB1|RPS6
Negative regulation of NOTCH4 signaling	0.6627	0	0.001	16	2.2607	0	Reactome signaling pathways	TACC3|UBA52|AKT1|PSMB1|PSMB8|PSMC4|PSMB3|PSMB5|PSMA6|PSME2|PSMD7|PSMA2|PSMD9|PSMC1|PSME3|PSMA5
Negative regulation of the PI3K AKT network	0.6335	0	0	25	2.4005	0	Reactome signaling pathways	PDGFA|AKT2|FGFR1|AKT1|SRC|PPP2CB|FYN|INSR|HBEGF|KITLG|MET|AREG|FGFR3|PIK3CA|EGFR|KLB|PIP4K2A|CD80|PHLPP2|PIK3AP1|FGF22|FGF8|RAC2|KL|PIK3R1
Nonsense mediated decay NMD	0.5665	0	0.005	28	2.2013	0	Reactome transcriptional pathways	RPL18|RPL31|RPL6|RPS19|RPL19|RPS12|RPL24|RPS10|RPL27|RPS15A|RPS6|RPS24|RPL11|RPL7A|RPS3|RPL30|RPS21|ETF1|RPS7|EIF4A3|UPF2|RPL38|SMG1|UBA52|RPS4X|RPL23A|RPS28|EIF4G1
Oncogenic MAPK signaling	0.5243	0.0039	0.568	16	1.7771	0.0022	Reactome signaling pathways	KRAS|DUSP7|VCL|ACTG1|MAP2K2|NRAS|CAMK2A|PPP1CC|SRC|VWF|MARK3|SHOC2|SPRED1|FGG|KSR2|ATG7
Oxidative stress induced senescence	0.731	0	0	27	2.8686	0	Reactome chromatin-related pathways	H3-3A|H3C4|H3C8|H2AC6|MAPKAPK5|H2BC12|H2BC14|H2BC3|RBBP7|H4C5|H2BC10|E2F3|PHC1|CDK6|MAP2K4|RNF2|MAPK10|CBX4|UBA52|CDK4|TNIK|H2BC5|TFDP1|MAP3K5|E2F1|H3-3B|H2AJ
PCP CE pathway	0.7033	0	0	25	2.7251	0	Reactome signaling pathways	PFN1|PSMB8|PSMB3|DVL2|DVL1|PSMC1|PRKCA|PRKCG|UBA52|PSMB1|PSMC4|RYK|AP2M1|PSMB5|PSMA6|PSME2|DAAM1|PSMD7|PSMA2|RAC3|AP2A2|PSMD9|RAC2|PSME3|PSMA5
PI3K-AKT signaling in cancer	0.6646	0	0	30	2.5936	0	Reactome signaling pathways	PDGFA|AKT2|FGFR1|AKT1|FOXO4|SRC|AKT1S1|CHUK|FYN|FOXO3|HBEGF|KITLG|MET|AREG|PDPK1|FGFR3|PIK3CA|EGFR|KLB|CD80|PIK3AP1|FGF22|FGF8|CDKN1B|RAC2|KL|PRR5|PIK3R1|MTOR|GSK3A
PRC2 methylates histones and DNA	0.8597	0	0	15	2.9196	0	Reactome chromatin-related pathways	H3-3A|DNMT1|H3C4|H3C8|H2AC6|JARID2|H2BC12|H2BC14|H2BC3|RBBP7|H4C5|H2BC10|H2BC5|H3-3B|H2AJ
Programmed cell death	0.6159	0	0	44	2.6397	0	Reactome cell response pathways	AKT2|DYNLL2|AKT1|PSMB8|PSMB3|KPNB1|FADD|CASP5|CHMP2B|PTK2|CDH1|PSMC1|DCC|CHMP2A|PMAIP1|UBA52|PSMB1|CASP3|SPTAN1|PSMC4|PPP3R1|CHMP7|BBC3|PSMB5|PSMA6|PSME2|YWHAG|PSMD7|TFDP1|DNM1L|PSMA2|LMNB1|STK24|SEPTIN4|PSMD9|HMGB2|DAPK3|PSME3|H1-4|AVEN|E2F1|PSMA5|DAPK1|CHMP4A
PTEN regulation	0.594	0	0	32	2.3673	0	Reactome signaling pathways	CSNK2B|HDAC7|AKT2|AKT1|PSMB8|PSMB3|CHD4|LAMTOR5|FRK|LAMTOR4|LAMTOR2|RBBP7|PHC1|PSMC1|RNF2|CBX4|UBA52|HDAC3|PSMB1|PSMC4|PSMB5|PSMA6|RRAGA|CSNK2A2|PSME2|PSMD7|PSMA2|PSMD9|PSME3|RCOR1|MTOR|PSMA5
Regulation of RAS by GAPS	0.6814	0	0	17	2.401	0	Reactome signaling pathways	KRAS|UBA52|PSMB1|PSMB8|NRAS|PSMC4|PSMB3|PSMB5|PSMA6|PSME2|PSMD7|PSMA2|PSMD9|SPRED1|PSMC1|PSME3|PSMA5
Regulation of TP53 activity	0.6881	0	0	40	2.8663	0	Reactome cell cycle & DDR pathways	CSNK2B|BRPF3|AKT2|AKT1|AURKA|MAPKAPK5|HIPK1|CHD4|RBBP7|PPP2CB|PRMT5|TAF2|CHEK1|TAF1L|TAF4|TAF7|PRKAB1|PPP1R13L|RFC5|RAD50|PRKAB2|PDPK1|SMYD2|CDK5|UBA52|RAD9B|BRD7|PIP4K2A|PLK3|CSNK2A2|TOP3A|SGK1|PRKAG1|RPA2|ATR|BRPF1|PRR5|ING5|MTOR|CDK2
Regulation of TP53 activity through phosphorylation	0.7401	0	0	23	2.7497	0	Reactome cell cycle & DDR pathways	CSNK2B|RFC5|RAD50|PRKAB2|CDK5|UBA52|AURKA|MAPKAPK5|RAD9B|HIPK1|PLK3|CSNK2A2|TOP3A|PRKAG1|TAF2|CHEK1|RPA2|TAF1L|TAF4|ATR|TAF7|PRKAB1|CDK2
RHO GTPASE effectors	0.5687	0	0	69	2.5771	0	Reactome signaling pathways	H3-3A|DYNC1H1|PFN1|H3C4|TUBB3|DYNLL2|H3C8|H2AC6|SRGAP2|MRTFA|H2BC12|H2BC14|H2BC3|PPP2CB|H4C5|H2BC10|S100A8|DVL1|CDH1|RANBP2|PKN3|CDC20|PPP1CC|PPP1R12B|XPO1|CENPT|KLC1|CDKN1B|CLIP1|KNL1|NUF2|SPC24|BUB1|SCAI|NCKAP1|H2AJ|NOX3|ABL1|ABI1|CYFIP1|BIRC5|SRC|DVL2|LIMK1|PTK2|ARPC3|BTK|PRKCA|PLK1|CKAP5|ACTR2|PDPK1|ACTG1|TUBA1B|TUBA4A|ARPC2|DYNC1LI1|YWHAG|DAAM1|DYNC1I1|WASL|H2BC5|WIPF1|TUBA1C|RAC2|ARPC4|H3-3…
RHO GTPASES activate formins	0.6424	0	0	33	2.6285	0	Reactome signaling pathways	DYNC1H1|PFN1|TUBB3|DYNLL2|SRGAP2|BIRC5|MRTFA|SRC|DVL2|PPP2CB|DVL1|RANBP2|PLK1|CDC20|CKAP5|ACTG1|TUBA1B|TUBA4A|PPP1CC|DYNC1LI1|DAAM1|DYNC1I1|XPO1|CENPT|CLIP1|TUBA1C|KNL1|NUF2|SPC24|BUB1|SCAI|FMNL2|TUBB6
RHO GTPASES activate PKNS	0.8284	0	0	16	2.8297	0	Reactome signaling pathways	H3-3A|PKN3|H3C4|PDPK1|H3C8|H2AC6|H2BC12|H2BC14|YWHAG|H2BC3|H4C5|H2BC10|PPP1R12B|H2BC5|H3-3B|H2AJ
Rmts methylate histone arginines	0.7635	0	0	15	2.5109	0	Reactome chromatin-related pathways	PRMT1|H3C4|H3C8|H2AC6|SMARCD3|SMARCE1|SMARCB1|RBBP7|H4C5|PRMT5|CDK4|WDR77|ARID2|CCND1|H2AJ
RNA polymerase i promoter escape	0.9028	0	0	18	3.1959	0	Reactome transcriptional pathways	H3-3A|H3C4|H3C8|H2AC6|POLR1C|POLR2E|H2BC12|POLR2H|POLR1G|H2BC14|TAF1A|H2BC3|H4C5|H2BC10|H2BC5|ERCC2|H3-3B|H2AJ
RNA polymerase I transcription	0.9055	0	0	20	3.222	0	Reactome transcriptional pathways	H3-3A|H3C4|H3C8|H2AC6|POLR1C|POLR2E|H2BC12|POLR2H|CHD4|POLR1G|H2BC14|TAF1A|H2BC3|RBBP7|H4C5|H2BC10|H2BC5|ERCC2|H3-3B|H2AJ
RNA polymerase II transcription	0.5097	0	0	251	2.6169	0	Reactome transcriptional pathways	H3-3A|ZNF454|ZNF552|ZNF721|GATA2|ZNF530|ZKSCAN4|H3C4|ZNF669|H3C8|ZNF124|ZNF605|ZNF700|ZNF585A|ZNF682|ZNF517|ZNF624|HIPK1|ZNF615|SESN1|ZNF461|LAMTOR5|ZNF347|LAMTOR4|ZNF770|ZNF587|ZNF468|ZNF425|ZNF2|MED26|POMC|PPARGC1B|MED30|SIN3A|DDIT3|HDAC3|MED14|SLC2A3|COX6B1|TACO1|NOP2|SRC|PRKAB1|POLR2E|EGFR|POLR2H|GTF2F2|YWHAG|PRKAG1|NLRC4|NPY|SST|PPP2CB|GCK|PCK1|CPSF1|THOC5|SRSF4|G6PC1|SYMPK|THOC6|EIF4A3|SRSF…
SCF SKP2 mediated degradation of P27 P21	0.7221	0	0	18	2.5608	0	Reactome cell cycle & DDR pathways	UBA52|PSMB1|PSMB8|PSMC4|PSMB3|PSMB5|PSMA6|PSME2|PSMD7|CDK4|PSMA2|CCND1|CDKN1B|PSMD9|PSMC1|PSME3|CDK2|PSMA5
Senescence associated secretory phenotype SASP	0.8584	0	0	19	3.0568	0	Reactome chromatin-related pathways	H3-3A|RPS6KA1|H3C4|H3C8|H2AC6|UBA52|MAPK7|H2BC12|H2BC14|H2BC3|H4C5|CDK4|H2BC10|H2BC5|CDKN1B|CDK6|CDK2|H3-3B|H2AJ
Signaling by FGFR	0.5265	0.0004	0.079	23	1.9687	0	Reactome signaling pathways	KRAS|FGFR1|FGFR3|UBA52|HNRNPM|POLR2E|NRAS|TIA1|PIK3CA|KLB|FGFBP1|POLR2H|GTF2F2|SRC|PPP2CB|ANOS1|FGF22|FGF8|FLRT1|KL|SPRED1|FLRT2|PIK3R1
Signaling by FGFR2	0.655	0	0.004	15	2.2026	0	Reactome signaling pathways	KRAS|UBA52|HNRNPM|POLR2E|NRAS|TIA1|PIK3CA|FGFBP1|POLR2H|GTF2F2|SRC|PPP2CB|FGF22|FGF8|PIK3R1
Signaling by hedgehog	0.5321	0.0001	0.009	33	2.1576	0	Reactome signaling pathways	CSNK1A1|TUBB3|IHH|PSMB8|ADCY7|PTCH1|ADCY9|PSMB3|ADCY1|PSMC1|SPOP|PRKACB|ULK3|SCUBE2|UBA52|PRKAR2B|ADAM17|PSMB1|TUBA1B|PSMC4|TUBA4A|PSMB5|PSMA6|PSME2|PSMD7|PSMA2|PRKAR1A|PSMD9|TUBA1C|PSME3|PSMA5|GNAS|TUBB6
Signaling by insulin receptor	0.6544	0	0.001	17	2.2819	0	Reactome signaling pathways	KRAS|AKT2|PDPK1|FGFR1|FGFR3|ATP6V1H|NRAS|PIK3CA|KLB|ATP6V0E1|FGF22|FGF8|ATP6V1C1|KL|INSR|PIK3R1|ATP6V1E2
Signaling by interleukins	0.4973	0	0	82	2.3028	0	Reactome cell response pathways	STXBP2|H3C4|H3C8|CCL20|SOD1|STAT6|ICAM1|PPP2CB|CXCL1|CD36|POMC|CCL5|MMP2|CSF2RB|UBA52|IL11|PSMB1|IL27RA|CASP3|PSMC4|CSF3|PIK3CA|IL26|OSMR|IL24|PSMB5|CLCF1|PSMA6|IFNL2|PSME2|CD80|IFNLR1|PSMD7|IL32|PSMA2|PSMD9|PSME3|PSMA5|UBE2V1|IL36G|SYK|IL1RN|IL36RN|PTPN14|IL13|AKT1|PSMB8|CNN2|BIRC5|PSMB3|NFKBIA|RALA|TAB3|CD4|CHUK|FYN|CCND1|IL23A|FOXO3|CISH|PIM1|MCL1|YES1|PSMC1|IL6R|IL23R|MIF|MAP2K4|MEF2C|VRK3|MA…
Signaling by NOTCH4	0.6885	0	0	44	2.8904	0	Reactome signaling pathways	H3-3A|SIRT6|H3C4|HDAC7|H3C8|H2AC6|AKT1|PSMB8|POGLUT1|TBL1X|H2BC12|PSMB3|H2BC14|H2BC3|H4C5|H2BC10|CCND1|E2F3|TBL1XR1|PSMC1|TACC3|MYC|UBA52|ADAM17|HDAC3|PSMB1|PSMC4|EGFR|PSMB5|PSMA6|PSME2|PSMD7|H2BC5|TFDP1|PSMA2|PSMD9|MIB2|PSME3|ATP2A1|SMAD3|E2F1|PSMA5|H3-3B|H2AJ
Signaling by NTRKS	0.6297	0	0	28	2.4825	0	Reactome signaling pathways	BDNF|MAPK13|MAP2K2|CHD4|SRC|RALA|FOSB|PPP2CB|MAP2K5|ASCL1|FYN|FOSL1|NELFB|MEF2C|VRK3|RPS6KA1|ATF1|KRAS|DUSP7|CDK5|SH3GL3|MAPK7|NRAS|PIK3CA|AP2M1|SGK1|AP2A2|PIK3R1
Signaling by receptor tyrosine kinases	0.4759	0	0.001	98	2.2495	0	Reactome signaling pathways	VAV2|BDNF|PDGFA|CHD4|THBS4|STMN1|FOSB|TNS4|MAP2K5|ASCL1|IGF1R|CHEK1|MST1R|SPINT2|THBS3|PDGFD|INSR|FOSL1|LAMC2|PRKACB|FES|NELFB|CMA1|COL6A1|SIN3A|ADAM17|HDAC3|ANOS1|FGF22|FGF8|FLRT1|KL|FLRT2|SRC|RALA|EPN1|HBEGF|AREG|MYC|FGFR3|HNRNPM|SH3GL3|POLR2E|SH3GL1|TIA1|EGFR|KLB|FGFBP1|POLR2H|AP2M1|GTF2F2|AP2A2|MAPK13|CXCL12|STAT6|PPP2CB|GABRB2|UBA52|ATP6V1H|PIK3CA|ATP6V0E1|SGK1|ATP6V1C1|PRR5|MTOR|ATP6V1E2|NC…
Signaling by RHO GTPASES miro GTPASES and RHOBTB3	0.4329	0.0001	0.016	128	2.1098	0	Reactome signaling pathways	VAV2|H3-3A|WDR81|VANGL1|PFN1|CDC42EP4|ARHGAP45|H3C4|CDC42BPB|H3C8|ARHGEF25|SRGAP2|CDH1|MTR|CDC20|LRRC41|PPP1CC|IL32|SLITRK5|RAC3|PLD2|NDUFA5|ABL1|BIRC5|SRC|DVL2|ARPC3|PLK1|CKAP5|ACTR2|COPS4|TUBA1B|TUBA4A|ARPC2|DYNC1LI1|YWHAG|DYNC1I1|H2BC5|TUBA1C|ARPC4|TUBB6|DYNC1H1|TUBB3|DYNLL2|H2AC6|MRTFA|H2BC12|H2BC14|H2BC3|PPP2CB|H4C5|H2BC10|S100A8|DVL1|PLEKHG6|RANBP2|ARHGAP28|AAAS|VAPB|EMC3|OBSCN|ACTC1|PKN3|A…
Signaling by ROBO receptors	0.566	0	0	54	2.4699	0	Reactome signaling pathways	PFN1|CXCL12|SRGAP2|RPL18|RPL31|RPL6|RPS19|RPL19|RPS12|RPL24|RPS10|RPL27|RPS15A|RPS6|PRKACB|RPS24|RPL11|RPL7A|RPS3|RPL30|RPS21|RPS7|EIF4A3|RPL38|UBA52|RPS4X|PSMB1|PSMC4|RPL23A|RPS28|PSMB5|PSMA6|EIF4G1|PSME2|PSMD7|PSMA2|PSMD9|PSME3|PSMA5|ABL1|ABL2|PSMB8|PSMB3|SRC|ROBO3|PSMC1|SLIT3|SLIT1|PRKCA|DCC|PPP3CB|ETF1|UPF2|NCK2
Signaling by TGFB family members	0.612	0	0.004	21	2.2149	0	Reactome signaling pathways	MYC|UBA52|SMAD4|PPP1CA|PPM1A|ATP1B4|PPP1CC|ACVR2A|ACVR1C|E2F5|CHRDL1|ACVR1B|FOXH1|TFDP1|XPO1|BMP2|BMPR2|TGFBR2|FSTL1|SMAD3|F11R
Signaling by the B cell receptor BCR	0.6924	0	0	27	2.6343	0	Reactome signaling pathways	SYK|PSMB8|PSMB3|NFKBIA|CHUK|FYN|PSMC1|BTK|PPP3CB|KRAS|UBA52|PSMB1|NRAS|PSMC4|PPP3R1|PSMB5|PSMA6|PSME2|PSMD7|BLK|PIK3AP1|PSMA2|REL|PSMD9|PSME3|PIK3R1|PSMA5
Signaling by VEGF	0.548	0.0001	0.012	26	2.1298	0	Reactome signaling pathways	VAV2|ABI1|MAPK13|CYFIP1|AKT2|SH2D2A|FLT1|AKT1|AXL|SRC|FYN|PTK2|PRKACB|PRKCA|KRAS|PDPK1|ACTG1|NRAS|PIK3CA|ELMO2|NCK2|AAMP|PRR5|PIK3R1|MTOR|NCKAP1
Signaling by WNT	0.741	0	0	62	3.3561	0	Reactome signaling pathways	H3-3A|PFN1|H3C4|H3C8|H2AC6|H2BC12|DACT1|H2BC14|H2BC3|PPP2CB|H4C5|H2BC10|DVL1|PORCN|DKK2|UBA52|PSMB1|PSMC4|CAMK2A|RYK|PSMB5|PSMA6|CSNK2A2|PSME2|PSMD7|XPO1|PSMA2|RAC3|PSMD9|PSME3|WNT16|PSMA5|H2AJ|TLE5|CSNK1A1|FRAT2|CSNK2B|AKT2|WNT9A|AKT1|PSMB8|GNG7|PSMB3|DVL2|RSPO4|SNX3|PSMC1|RBBP5|PRKCA|PPP3CB|PRKCG|KRAS|MYC|CSNK1E|PPP3R1|AP2M1|DAAM1|H2BC5|AP2A2|RAC2|DKK1|H3-3B
TCR signaling	0.6079	0	0	25	2.3262	0	Reactome signaling pathways	PSMB8|PSMB3|NFKBIA|CD4|CHUK|PSMC1|PDPK1|UBA52|PSMB1|PSMC4|PIK3CA|HLA-DPA1|HLA-DQA1|PSMB5|HLA-DQA2|PSMA6|PSME2|PSMD7|PSMA2|ZAP70|PSMD9|PSME3|PIK3R1|PSMA5|UBE2V1
Telomere maintenance	0.9222	0	0	23	3.421	0	Reactome chromatin-related pathways	H3-3A|POLD1|RFC5|DKC1|TINF2|H2AC6|ACD|POLR2E|H2BC12|POLR2H|H2BC14|H2BC3|H4C5|H2BC10|STN1|H2BC5|DSCC1|RPA2|POLA2|CDK2|H3-3B|H2AJ|GAR1
TNFR2 non canonical NF KB pathway	0.5287	0.0004	0.07	24	1.9838	0	Reactome signaling pathways	TRAF3|UBA52|PSMB8|PSMB1|CD40|PSMC4|PSMB3|PSMB5|TNFSF13B|MAP3K14|PSMA6|TNFSF18|PSME2|TNFSF14|EDA2R|PSMD7|EDARADD|CHUK|PSMA2|TNFRSF14|PSMD9|PSMC1|PSME3|PSMA5
Transcriptional regulation by MECP2	0.6738	0	0.002	15	2.2392	0	Reactome transcriptional pathways	GAMT|MET|BDNF|CAMK4|SIN3A|HDAC3|CAMK2A|TBL1X|SLC2A3|SST|SGK1|TBL1XR1|LBR|MEF2C|DGCR8
Transcriptional regulation by RUNX1	0.6783	0	0	49	2.9745	0	Reactome transcriptional pathways	H3-3A|GATA2|H3C4|H3C8|H2AC6|SMARCD3|H2BC12|H2BC14|SMARCE1|H2BC3|SMARCB1|H4C5|H2BC10|ARID2|CTSL|SIN3A|UBA52|PSMB1|PSMC4|PSMB5|PSMA6|CSNK2A2|PSME2|PSMD7|BLK|PSMA2|PSMD9|PSME3|PSMA5|H2AJ|ABL1|PRMT1|CSNK2B|PSMB8|PSMB3|SRC|KMT2E|FOXP3|CCND1|PHC1|CDK6|PSMC1|RBBP5|RNF2|CBX4|DPY30|RYBP|H2BC5|H3-3B
Transcriptional regulation by RUNX2	0.6614	0	0	29	2.5878	0	Reactome transcriptional pathways	ABL1|AKT2|AKT1|IHH|PSMB8|PSMB3|SRC|BGLAP|CCND1|YES1|PSMC1|PPARGC1B|UBA52|MSX2|SMAD4|HDAC3|PSMB1|PSMC4|PSMB5|PSMA6|PSME2|PSMD7|CDK4|HAND2|BMP2|PSMA2|PSMD9|PSME3|PSMA5
Transcriptional regulation by RUNX3	0.7049	0	0	22	2.6288	0	Reactome transcriptional pathways	KRAS|MYC|ZFHX3|UBA52|SMAD4|PSMB1|PSMB8|PSMC4|PSMB3|SRC|PSMB5|PSMA6|PSME2|PSMD7|PSMA2|CCND1|PSMD9|FOXO3|PSMC1|PSME3|SMAD3|PSMA5
