## Supplemental Table 4 for "Epigenetic Control of TERRA by FTSJ3 is Critical for Telomerase-Driven Cancers"

### Sheet: Supplementary Table S4
Supplementary Table S4: Genes selected for validation
Gene	GeneID	TCGA Patient Expression Analysis	Gene Essentiality from High and Low TERT Cell Lies	Hits overlapped in Screens and Top ranking Hits	Clinical Significant in natural SDL	Gene Essentiality between ALT and TERT cell lines	TERT Associated genes	Unable to design guide RNA
ACSF3	197322						1
AHNAK	79026						1
AK7	122481				1
ALS2CL	259173						1
ANGPTL5	253935				1
AP4S1	11154						1
APOC1	341		1
ARHGAP15	55843						1
ATRNL1	26033
AURKA	6790	1
BFSP1	631				1
BIRC5	332	1
BTK	695						1
BUB1	699	1
C14orf21	161424					1		1
CD40	958						1
CDC20	991	1
CDK6	1021				1
CGRRF1	10668						1
CKS2	1164	1						1
COL16A1	1307						1
CYC1	1537		1
DSCC1	79075	1
DYNC1H1	1778						1
E2F1	1869	1		1			1
EIF5B	9669				1
EME1	146956	1
ENO2	2026						1
EPS8	2059						1
ERCC2	2068						1
FAM208B	54906				1
FAM54A	113115	1						1
FAM72A	729533	1						1
FBLN5	10516						1
FGFR1	2260			1
FMNL2	114793						1
FTSJ3	117246			1		1
GALNT10	55568						1
GINS4	84296	1
GNB1L	54584						1
GP5	2814						1	1
GTSE1	51512	1
HLA-A	3105						1
HLA-B	3106						1
IPO13	9670				1
LAMP2	3920						1
LAMTOR4	389541					1		1
LMNB1	4001	1					1
MATN2	4147						1
MCM5	4174	1
MCM7	4176	1				1
MED14	9282				1
MEF2C	4208			1				1
MET	4233						1
MMGT1	93380			1				1
MRPL21	219927		1
MRPS23	51649		1
MSX2	4488						1
MXD3	83463	1						1
MYC	4609			1
NCAPG	64151	1
NEK2	4751	1
NOC4L	79050				1
NOL6	65083					1		1
NOS1	4842						1
NUF2	83540	1
ORC1L	4998	1						1
OSBPL1A	114876						1
OXSR1	9943						1
PACSIN1	29993						1
PCDHB16	57717						1
PCDHB7	56129						1
PKMYT1	9088	1
PLEKHF1	79156						1	1
PLK1	5347	1
PMVK	10654			1
POLA2	23649	1					1
PPARGC1B	133522						1
PRKAR2B	5577						1
PRKD1	5587						1
PRMT1	3276				1
PRPF19	27339				1
PSTPIP2	9050						1
PTRH1	138428						1
PTTG1	9232	1
RAD51AP1	10635	1
RAD54L	8438	1
REM2	161253						1
RNASEH2A	10535	1
RRM2	6241	1
RYK	6259			1				1
SAV1	60485						1
SCD	6319					1		1
SDHB	6390		1					1
SEC63	11231				1
SELPLG	6404						1	1
SEPT4	5414						1
SIN3A	25942						1
SMC3	9126						1
SMPD3	55512						1
SNRPC	6631				1
SPAG5	10615	1
SPC24	147841	1						1
STC2	8614						1
SYK	6850						1
TACC3	10460	1
TEX14	56155						1
TFRC	7037		1					1
TMCO6	55374			1				1
TNFRSF21	27242				1
TOP2A	7153	1
TRIP13	9319	1
TYMS	7298	1	1
UBE2G2	7327				1
UPP1	7378						1
UQCRC2	7385		1
ZBTB47	92999			1
TICRR	90381	1						1
ZNF295	49854				1			1
