## Supplemental Table 5 for "Epigenetic Control of TERRA by FTSJ3 is Critical for Telomerase-Driven Cancers"

### Sheet: Supplementary Table S5
Supplementary Table S5: Known ALT and TERT cell lines from DepMap
CRISPR Data								shRNA Data
TERT positve Cell lines				ALT positve Cell lines				TERT positve Cell lines				ALT positve Cell lines
ID	Cell	TERT Expression		ID	Cell	TERT Expression		ID	Cell	TERT Expression		ID	Cell	TERT Expression
ACH-000956	22Rv1	3.29572		ACH-001715	CAL-72	0		ACH-000956	22Rv1	3.29572		ACH-000253	COLO 201	1.1177
ACH-000681	A549	2.21412		ACH-000516	CAL-78	1.58496		ACH-000681	A549	2.21412		ACH-000884	MDA-MB-435S	1.34483
ACH-000334	DB	2.95791		ACH-000253	COLO 201	1.1177		ACH-000334	DB	2.95791		ACH-000916	NCI-H1573	1.774
ACH-000906	ES-2	1.48543		ACH-000082	G-292, clone A141B1	0.0285692		ACH-000906	ES-2	1.48543		ACH-000015	NCI-H1581	5.08619
ACH-001310	HA1E	6.74349		ACH-001526	HuO9	0		ACH-000668	HCC70	2.67356		ACH-000747	NCI-H1703	2.9855
ACH-000668	HCC70	2.67356		ACH-000074	KU812	2.91456		ACH-000971	HCT 116	3.14078		ACH-000587	NCI-H1975	0.956057
ACH-000971	HCT 116	3.14078		ACH-000884	MDA-MB-435S	1.34483		ACH-000054	HT-1080	2.64155		ACH-000718	NCI-H2291	1.11103
ACH-000054	HT-1080	2.64155		ACH-000944	NAMALWA	3.55459		ACH-000724	HT-1376	2.75702		ACH-000042	Panc 02.03	0.214125
ACH-000724	HT-1376	2.75702		ACH-000916	NCI-H1573	1.774		ACH-000819	LN-18	3.28688		ACH-000417	Panc 08.13	0.263034
ACH-000588	KMS-26	6.5806		ACH-000015	NCI-H1581	5.08619		ACH-000977	LNCaP clone FGC	2.77189		ACH-000410	Saos-2	0
ACH-000819	LN-18	3.28688		ACH-000747	NCI-H1703	2.9855		ACH-000019	MCF7	1.29866		ACH-000017	SK-BR-3	0.941106
ACH-000977	LNCaP clone FGC	2.77189		ACH-000587	NCI-H1975	0.956057		ACH-000601	MIA PaCa-2	1.45418		ACH-001190	SK-MEL-2	1.12433
ACH-000204	LP-1	6.52293		ACH-000718	NCI-H2291	1.11103		ACH-000060	Panc 10.05	1.21412		ACH-000341	SK-N-FI	0.0143553
ACH-000019	MCF7	1.29866		ACH-002067	NOS-1	0		ACH-000943	RKO	1.45418		ACH-000953	SUP-T1	3.08236
ACH-000601	MIA PaCa-2	1.45418		ACH-000042	Panc 02.03	0.214125		ACH-000748	SJSA-1	3.86196		ACH-000048	TOV-112D	3.08576
ACH-000124	OCI-LY-19	6.55781		ACH-000417	Panc 08.13	0.263034		ACH-000361	SK-HEP-1	1.75702		ACH-000364	U-2 OS	0.137504
ACH-000060	Panc 10.05	1.21412		ACH-000410	Saos-2	0		ACH-001391	SUM-159PT	1.52607
ACH-000943	RKO	1.45418		ACH-000017	SK-BR-3	0.941106		ACH-000470	SW1463	2.34767
ACH-000748	SJSA-1	3.86196		ACH-001190	SK-MEL-2	1.12433		ACH-000075	U-87 MG	0.895303
ACH-000361	SK-HEP-1	1.75702		ACH-000341	SK-N-FI	0.0143553
ACH-000422	SNU-475	2.76765		ACH-000478	SNU-387	0.687061
ACH-001391	SUM-159PT	1.52607		ACH-000953	SUP-T1	3.08236
ACH-000470	SW1463	2.34767		ACH-000048	TOV-112D	3.08576
ACH-000075	U-87 MG	0.895303		ACH-000364	U-2 OS	0.137504
