## Supplemental Table 6 for "Epigenetic Control of TERRA by FTSJ3 is Critical for Telomerase-Driven Cancers"

### Sheet: Supplementary Table S6
Supplementary Table S6: Cell lines used in this work with its culture medium
Cancer Cell lines	Culture medium	Source/Authentication	Sex
HT1080	DMEM (HyCloneTM) 10% FBS ,1% P/S	Authenticated	M
HT1080-hTERT	DMEM (HyCloneTM) 10% FBS ,1% P/S	Authenticated	M
GM00847	DMEM (HyCloneTM) 10% FBS ,1% P/S	Authenticated	M
GM00847-hTERT	DMEM (HyCloneTM) 10% FBS ,1% P/S	Authenticated	M
DLD-1	RPMI (HyCloneTM) 10% FBS ,1% P/S	Authenticated	M
HCT15	RPMI (HyCloneTM) 10% FBS ,1% P/S	Cedarlane	M
ASPC-1	RPMI (HyCloneTM) 10% FBS ,1% P/S	Sigma	F
MiaPaca-2	DMEM (HyCloneTM) 10% FBS ,1% P/S	Sigma	M
SKOV3	McCoy's 5A (HyCloneTM) 10% FBS ,1% P/S	Authenticated	F
ES2	McCoy's 5A (HyCloneTM) 10% FBS ,1% P/S	In progress	F
MDA-MB-231	RPMI (HyCloneTM) 10% FBS ,1% P/S	ATCC	F
HCC70	RPMI (HyCloneTM) 10% FBS ,1% P/S	Cedarlane	F
22RV-1	RPMI (HyCloneTM) 10% FBS ,1% P/S	Authenticated	M
LnCap	RPMI (HyCloneTM) 10% FBS ,1% P/S	Authenticated	M
HEK293T	DMEM (HyCloneTM) 10% FBS ,1% P/S	Authenticated	N/A
PaCaDD 135	Keratinocyte Serum-Free Growth Medium (Invitrogen),20% DMED(HyCloneTM),1% Antibiotic-Antimycotic(Gibco)	Co-authors	F
PaCaDD 137	Keratinocyte Serum-Free Growth Medium (Invitrogen),20% DMED(HyCloneTM),1% Antibiotic-Antimycotic(Gibco)	Co-authors	F
PaCaDD 161	Keratinocyte Serum-Free Growth Medium (Invitrogen),20% DMED(HyCloneTM),1% Antibiotic-Antimycotic(Gibco)	Co-authors	F
U2-OS	DMEM (HyCloneTM) 10% FBS ,1% P/S		F
KMST1	DMEM (HyCloneTM) 10% FBS ,1% P/S		F?
SKLU1	EMEM (HyCloneTM) 10% FBS ,1% P/S		F
NCI-H1573	RPMI (HyCloneTM) 10% FBS ,1% P/S		F
HS895.SK	DMEM (HyCloneTM) 10% FBS ,1% P/S	ATCC	F
PNT1B	RPMI (HyCloneTM) 10% FBS ,1% P/S		M
HGF-1	DMEM (HyCloneTM) 10% FBS ,1% P/S	ATCC	M
