## Supplemental Table 7 for "Epigenetic Control of TERRA by FTSJ3 is Critical for Telomerase-Driven Cancers"

### Sheet: Supplementary Table S7
Supplementary Table S7: List of Primers used in Genome Editing Assay
Gene	Primer Sequence	Gene	Primer Sequence 2
PCDHB16-F1	GCAGTGTCTACTCATAGTGT	DSCC1-F1	ACAGGGTGGAGGGATATAAC
PCDHB16-R1	TGAGAGCTTGGGCTGATTTT	DSCC1-R1	GCGCTTTCAAACGCTCAGGT
SH3GL3-F1	CAACCAGAAAGTCCAGGAAT	DSCC1-F2	CAAACTCCTGAGGTCCGACA
SH3GL3-R1	AACCTTTGCTCAGTGCTCTC	DSCC1-R2	GGGCAGAGGCAGCATCAAAA
SH3GL3-F2	TCAGCAATGTGCCCCATCAT	CPA6-F1	ACCTAGACCAAACCCCTGGT
SH3GL3-R2	CAACAGAGTTTAATTGGGCC	CPA6-R1	ACCCCGTCTCTACTAAGAGG
CGRRF1-F1	ACACTATGAGAGTGGTAGGT	CPA6-F2	CATGAAGTGACCCTGGACTT
CGRRF1-R1	TTTCCCGGTCATCCTCATCA	CPA6-R2	CACTCTTCCATTGTGCTTCC
ARHGAP15-F1	TCTGGGGTCTGTTTTGCTCT	PRKRA-F1	CCCCAGTCCCAACTTAGCTA
ARHGAP15-R1	GTAGAGGCCCTTAAAATGAG	PRKRA-R1	CCTCTGCCTGCTTCTTCAAA
ARHGAP15-F2	GGGGGCGCTGTAAAACAATT	MED14-F1	GGGGGGACATAGTTGACCCC
ARHGAP15-R2	GAGAAATCTTTGTGGCAAGG	MED14-R1	GTGTTATGCCCTTCACACCT
TSPAN9-F1	GACTGCCTCCTTTCTCCATC	MED14-F2	GGTTGTGGAGATGTTGGAGG
TSPAN9-R1	CCACTGCCATCTCTGGTCAT	MED14-R2	CCCAGAATCTGGAATCAGAG
GCN1L1-F1	AGCTAGGGTGTTATTAGTCC	KMT2E-F1	CATGTTGATACCAGTACTCC
GCN1L1-R1	CCCATCTCTTGGCACTGACA	KMT2E-R1	ATTCTCACTCTCCTGCCTCT
LRRFIP1-F1	GTGCTGAGAAGTGACTGGAC	KMT2E-F2	TTCTGGGATTACAGGCAAGA
LRRFIP1-R1	TCAGACCCTGAACATTTTGG	KMT2E-R2	CATTGAGAGCAGAGTTCAGT
LRRFIP1-F2	GGAGTTCCTCACACACAAGG	PLK1-F1	GACAACCCACAAGTCAGTAT
LRRFIP1-R2	GCCATTGATGGTGCACTACA	PLK1-R1	TTTCAGACACAGGCCCTCTC
PLK4-F1	TGAACTGTGATCATGCCACT	BCAS4-F1	TGAGTAGAGACGGGGTTCTG
PLK4-R1	GCAGCTTGGGATGTAGGAAA	BCAS4-R1	GGCTCCTCTGCGGAATAAAA
PLK4-F2	TGCATGTAAGCGGGGGGATA	BCAS4-F2	CTGATATCAGTGATCAAGGG
PLK4-R2	CATGCCACCACACTCAACTA	BCAS4-R2	ACCTGGCCTGGAAACAAATT
PACSIN1-F1	GCCTCTATGCATTGTGTCTT	PMVK-F1	AGAGTAACCTCTCCTGCCTT
PACSIN1-R2	ACACCTGCTCCATGTTCTCC	PMVK-R1	GGTCAGTCTGGCTACTGTGT
SNRPC-F1	GATGACTGTTCCTCTTTGGT	WDR61-F1	CACATCCTTGCTAACACTTG
SNRPC-R1	TCTTAGATCCACACTTGGGA	WDR61-FR1	AGCTATGATCACACCACTGC
NEK2-F-1	CAAAGGGAACCAAGGAAAG	WDR61-F2	TGGGGAGATGAGAGCAGTCT
NEK2-R1	ATAGTGACATGCACCTGTAG	WDR61-R2	GCATTTAAAGGCTGTGGGGC
PCYOX1L-F1	TATCCTAGCTGCCTATCCAC	BIRC5-F1	CCTTAATCCTTACAGTGGGC
PCYOX1L-R1	AGGGAGACCATTACTGGACC	BIRC5-R1	CAATGTGGTGAAACCCCATC
PCYOX1L-F2	TGGGCAACATTTCAAAGGCC	FANCA-F1	CAGGCTCACCCACAGTTATC
PCYOX1L-R2	GTCCCAGAATCAGGCAGGAT	FANCA-R1	GGAGCTGTGACAGCTCACAC
SEPT4-F1	AGAGAAGATTGGCGCTGGGT	FANCA-F2	GCTGAGGCAGGTGAATCACA
SEPT4-R1	AGGAAATGCCGGTGGCTGTT	FANCA-R2	ACAGGAAGATGACGAGTGAC
RRM2-F1	CGGGAGATTTAAAGGCTGCT	PRPF19-F1	AACTCCCTCACTGCATCACT
RRM2-R2	TCACGCCTGTAATCCCAACA	PRPF19-R1	GTCATGCTGCACAGCTTCAC
PPARGC1B-F1	GCCCAGAGGTGCTAAGTATG	BUB1B-F1	GATGCATTCAATGGTAGGCA
PPARGC1B-R1	CTAGGTGGGAAAGGTTAAGT	BUB1B-R1	GCTTATCACTGCCCCCTGTA
TOP2A-F1	ATGGGAAGATGTGCCACCCT	BUB1B-F2	GTCGGGATTACAGGCATCAG
TOP2A-R1	TGAGCTCCAGTATTTTGAGC	BUB1B-R2	GCGATCAATCTTAAAAGGGC
TOP2A-F2	GTTTGAGATGGAGTTTCGCC	LMNB1-F1	TACAGTTGTGCAGTCATGGC
TOP2A-R2	AGGCTGATAGCAGCATCATC	LMNB1-R1	CGGTAACAGCTTGAGTTCTC
MET-F1	CAGCTACTCAGGAGGCTAAT	PKMYT1-F1	GCTCCCTCCACATTTGACTT
MET-R1	ATTTCTGGCCTCTTCTCTTC	PKMYT1-R1	CAGGTTACACAAAGTGGCTC
ABCA3-F1	ACCATGTTGGCCAGGCTTGT	FTSJ3-F1	GACCATTATGTACCTCTCCT
ABCA3-R1	TAGTGATGCGGGAAGAAGCA	FTSJ3-R1	TAAATCAAAAGGCTCAGGCC
ABCA3-F2	AACTCCCACTGTGAGTGCTG	IPO13-F1	GAGGTACTGGGGATTAAGAT
ABCA3-R2	TGTCACCAAGATCCCCTTGG	IPO13-R1	TGAAGGCCTTTTATACTGCC
RTTN-F1	GTCAGTATGAAAGGGAGCAC	DNHD1-F1	TGCCTACAGGAGCGAGTACA
RTTN-R1	AGAGGAGGGGAAAAAGGTC	DNHD1-R1	ACTGGAGAAAAACCTCACAG
RTTN-F-2	TGACCTTACGGTCTTCAAGT	DNHD1-F2	GTACAGTGAGCTGAGATCGT
RTTN-R2	TGTGGCACAAGAATCGCTTG	DNHD1-R2	AAGTGACAGAACCATGGGGT
AHNAK-F1	ATCAGGGTGGTTGGTACCCA	ACSF3-F1	CTGAGGGAGGGTAAAGCATC
AHNAK-R1	AGCACAGCCACATGTCACAC	ACSF3-R1	TTCCTGCAGGGGAATCATGC
HLA-A-F1	TGTTCTAAAGCCCGCACGCA	CAMK2D-F1	GGGTGACCTGAGTAAATAAG
HLA-A-R1	TTCTCCAGGTATCTGCGGAG	CAMK2D-R1	GAGAACCACTCATGACATCA
UBE2G2-F1	GCTGCTTGACTCTTAACCTT	CAMK2D-F2	ACCACATCCCTTCTTAAGTC
UBE2G2-R1	GCATAACCCCTTCTGAGCAC	CAMK2D-R2	TTCAAGACCAGCCTGGCCAT
List of Primers used in qPCR
Target	Forward	Reverse
1q TERRA	GCATTCCTAATGCACACATGAC	ACCCTAACCCGAACCCTA
2q TERRA	AAAGCGGGAAACGAAAAGC	GCCTTGCCTTGGGAGAATCT
7p TERRA	GAGAGAGGGTTTCACTCTGTTG	GGTGGTTCACGCCTGTAAT
9p TERRA	GAGATTCTCCCAAGGCAAGG	ACATGAGGAATGTGGGTGTTAT
10q TERRA	ATGCACACATGACACCCTAAA	TACCCGAACCTGAACCCTAA
13q TERRA	CTGCCTGCCTTTGGGATAA	AAACCGTTCTAACTGGTCTCTG
14q TERRA	ATGGGATCTTGGGTCAGAGT	ATTTCCCATGTAGCCGCAAC
15q TERRA	GCAAATGCAGCAGTCCTAATG	GACCCTGACCCTAACCCTAA
17p TERRA	GATCCCACTGTTTTTATTACTGTTCCT	GGGACAGAAGTGGATA AGCTGATC
20q TERRA	ACATGGGCGATACTCAGG	CCCACTACTGTGCCTCAA
XpYp	AAGAACGAAGCTTCCACAGTAT	GGTGGGAGCAGATTAG AGAATAAA
XqYq	TCCTAATGCACACATGATACCC	CCCTAAGCACATGAGGAATGT
GAPDH	AGCCACATCGCTCAGACAC	GCCCAATACGACCAAATCC
hTERT	GCATTGGAATCAGACAGCAC	CCACGACGTAGTCCATGTTC
FTSJ3	AAGCTGCCACTGGCCTTGA	CAGTATCCGATGTTTCGCTGGG
5.8S	TCTTAGCGGTGGATCACTC	GACGCTCAGACAGGCGTAG
18S	AAACGGCTACCACATCCAAG	CCTCCAATGGATCCTCGTTA
28S	CAGGGGAATCCGACTGTTTA	ATGACGAGGCATTTGGCTAC
List of Primers used in cDNA Synthesis
Target	Sequence
TERRA-specific RT-primer	CCCTAACCCTAACCCTAACCCTAA-CCCTAA
GAPDH-specific RT-primer	GCCCAATACGACCAAATCC
List of Primers used in Sequencing
Sanger vector
S-PCR I F	CAAAATACGTGACGTAGAAAGTAATAATTTCTTGGGTAG
S-PCR I R	GCGTAAAATTGACGCATGTGTTTTATCGGTCTGTATATCGAG​
Primer no.	lllumina P5 and lllumina Seq	Stagger	Inline barcode	Priming site
F01	AATGATACGGCGACCACCGAGATCTACACTCTTTCCCTACACGACGCTCTTCCGATCT	T	AAGTAGAG	CCGTAACTTGAAAGTATTTCGATTTCTTGGC
F02	AATGATACGGCGACCACCGAGATCTACACTCTTTCCCTACACGACGCTCTTCCGATCT	AT	ACACGATC	CCGTAACTTGAAAGTATTTCGATTTCTTGGC
F03	AATGATACGGCGACCACCGAGATCTACACTCTTTCCCTACACGACGCTCTTCCGATCT	GAT	CGCGCGGT	CCGTAACTTGAAAGTATTTCGATTTCTTGGC
F04	AATGATACGGCGACCACCGAGATCTACACTCTTTCCCTACACGACGCTCTTCCGATCT	CGAT	CATGATCG	CCGTAACTTGAAAGTATTTCGATTTCTTGGC
F05	AATGATACGGCGACCACCGAGATCTACACTCTTTCCCTACACGACGCTCTTCCGATCT	TCGAT	CGTTACCA	CCGTAACTTGAAAGTATTTCGATTTCTTGGC
F06	AATGATACGGCGACCACCGAGATCTACACTCTTTCCCTACACGACGCTCTTCCGATCT	ATCGAT	TCCTTGGT	CCGTAACTTGAAAGTATTTCGATTTCTTGGC
F07	AATGATACGGCGACCACCGAGATCTACACTCTTTCCCTACACGACGCTCTTCCGATCT	GATCGAT	AACGCATT	CCGTAACTTGAAAGTATTTCGATTTCTTGGC
F08	AATGATACGGCGACCACCGAGATCTACACTCTTTCCCTACACGACGCTCTTCCGATCT	CGATCGAT	ACAGGTAT	CCGTAACTTGAAAGTATTTCGATTTCTTGGC
F09	AATGATACGGCGACCACCGAGATCTACACTCTTTCCCTACACGACGCTCTTCCGATCT	ACGATCGAT	AGGTAAGG	CCGTAACTTGAAAGTATTTCGATTTCTTGGC
F10	AATGATACGGCGACCACCGAGATCTACACTCTTTCCCTACACGACGCTCTTCCGATCT	T	AACAATGG	CCGTAACTTGAAAGTATTTCGATTTCTTGGC
F11	AATGATACGGCGACCACCGAGATCTACACTCTTTCCCTACACGACGCTCTTCCGATCT	AT	ACTGTATC	CCGTAACTTGAAAGTATTTCGATTTCTTGGC
F12	AATGATACGGCGACCACCGAGATCTACACTCTTTCCCTACACGACGCTCTTCCGATCT	GAT	AGGTCGCA	CCGTAACTTGAAAGTATTTCGATTTCTTGGC
F13	AATGATACGGCGACCACCGAGATCTACACTCTTTCCCTACACGACGCTCTTCCGATCT	CGAT	AACACCTA	CCGTAACTTGAAAGTATTTCGATTTCTTGGC
F14	AATGATACGGCGACCACCGAGATCTACACTCTTTCCCTACACGACGCTCTTCCGATCT	TCGAT	ACTAACTG	CCGTAACTTGAAAGTATTTCGATTTCTTGGC
F15	AATGATACGGCGACCACCGAGATCTACACTCTTTCCCTACACGACGCTCTTCCGATCT	ATCGAT	ATCGCCAG	CCGTAACTTGAAAGTATTTCGATTTCTTGGC
F16	AATGATACGGCGACCACCGAGATCTACACTCTTTCCCTACACGACGCTCTTCCGATCT	GATCGAT	CATTCCAA	CCGTAACTTGAAAGTATTTCGATTTCTTGGC
Primer no.	lllumina P7	Index barcode	lllumina seq R	Stagger	Priming site
R01	CAAGCAGAAGACGGCATACGAGAT	AAGTAGAG	GTGACTGGAGTTCAGACGTGTGCTCTTCCGATCT	T	GCATGTGTTTTATCGGTCTGTATATCGAGGT
R02	CAAGCAGAAGACGGCATACGAGAT	ACACGATC	GTGACTGGAGTTCAGACGTGTGCTCTTCCGATCT	AT	GCATGTGTTTTATCGGTCTGTATATCGAGGT
R03	CAAGCAGAAGACGGCATACGAGAT	CGCGCGGT	GTGACTGGAGTTCAGACGTGTGCTCTTCCGATCT	GAT	GCATGTGTTTTATCGGTCTGTATATCGAGGT
R04	CAAGCAGAAGACGGCATACGAGAT	CATGATCG	GTGACTGGAGTTCAGACGTGTGCTCTTCCGATCT	CGAT	GCATGTGTTTTATCGGTCTGTATATCGAGGT
R05	CAAGCAGAAGACGGCATACGAGAT	CGTTACCA	GTGACTGGAGTTCAGACGTGTGCTCTTCCGATCT	TCGAT	GCATGTGTTTTATCGGTCTGTATATCGAGGT
R06	CAAGCAGAAGACGGCATACGAGAT	TCCTTGGT	GTGACTGGAGTTCAGACGTGTGCTCTTCCGATCT	ATCGAT	GCATGTGTTTTATCGGTCTGTATATCGAGGT
R07	CAAGCAGAAGACGGCATACGAGAT	AACGCATT	GTGACTGGAGTTCAGACGTGTGCTCTTCCGATCT	GATCGAT	GCATGTGTTTTATCGGTCTGTATATCGAGGT
R08	CAAGCAGAAGACGGCATACGAGAT	ACAGGTAT	GTGACTGGAGTTCAGACGTGTGCTCTTCCGATCT	CGATCGAT	GCATGTGTTTTATCGGTCTGTATATCGAGGT
R09	CAAGCAGAAGACGGCATACGAGAT	AGGTAAGG	GTGACTGGAGTTCAGACGTGTGCTCTTCCGATCT	ACGATCGAT	GCATGTGTTTTATCGGTCTGTATATCGAGGT
R10	CAAGCAGAAGACGGCATACGAGAT	AACAATGG	GTGACTGGAGTTCAGACGTGTGCTCTTCCGATCT	T	GCATGTGTTTTATCGGTCTGTATATCGAGGT
R11	CAAGCAGAAGACGGCATACGAGAT	ACTGTATC	GTGACTGGAGTTCAGACGTGTGCTCTTCCGATCT	AT	GCATGTGTTTTATCGGTCTGTATATCGAGGT
R12	CAAGCAGAAGACGGCATACGAGAT	AGGTCGCA	GTGACTGGAGTTCAGACGTGTGCTCTTCCGATCT	GAT	GCATGTGTTTTATCGGTCTGTATATCGAGGT
R13	CAAGCAGAAGACGGCATACGAGAT	AACACCTA	GTGACTGGAGTTCAGACGTGTGCTCTTCCGATCT	CGAT	GCATGTGTTTTATCGGTCTGTATATCGAGGT
R14	CAAGCAGAAGACGGCATACGAGAT	ACTAACTG	GTGACTGGAGTTCAGACGTGTGCTCTTCCGATCT	TCGAT	GCATGTGTTTTATCGGTCTGTATATCGAGGT
R15	CAAGCAGAAGACGGCATACGAGAT	ATCGCCAG	GTGACTGGAGTTCAGACGTGTGCTCTTCCGATCT	ATCGAT	GCATGTGTTTTATCGGTCTGTATATCGAGGT
R16	CAAGCAGAAGACGGCATACGAGAT	CATTCCAA	GTGACTGGAGTTCAGACGTGTGCTCTTCCGATCT	GATCGAT	GCATGTGTTTTATCGGTCTGTATATCGAGGT
List of Primers used in Primer Extension-Based 2'-O-Methylation Assay
Target	Forward	Reverse
13q TERRA	N/A	AAACCGTTCTAACTGGTCTCTG
hTERC	N/A	GTTTGCTCTAGAATGAACGG
List of Oligo used in Ligation-Based Assay for 2'O-Methylation Site
Target	Forward	Reverse
TERRA	Biosg-CCCTAACCCTAACCCTAACCCTAACCCTAA
Gm14519	GCCCGGGTCTGACGTGAGAAGAACT	P-CTGCTCCGCCTTCGCAATACCCCCG
G14514	GGGTCTGACGTGAGAAGAACTCTGC	P-TCCGCCTTCGCAATACCCCCGAAGT
TERRA downstream	TCGTTTCCCGCTTTCCAC	P-ACTAAACCGTTCTAACTGGTCTCTG
List of Antibodies used in Immunoprecipitations, Immunofluoresence, and Western Blots
Target	ID	Supplier
Suz12	3737	Cell Signalling
HP1	AB109028	Abcam
TRF2	MA1-41001	Invitrogen
hTERT	ab183105	Abcam
GAPDH	SC-47724	SantaCruzBiotechnology
FTSJ3	ab185996	Abcam
DDX21	NB100-1718	NovusBio
DDX5	ab126730	Abcam
Cas9	ab204448	Abcam
PRPF19	ab27692	Abcam
pATM	4526s	Cell Signalling
Vinculin	MA5-11690	Invitrogen
Nucleolin	87792s	Cell Signalling
S9.6	MABE1095	Sigma
dsDNA	MSM3-958-P1	Neobiotechnologies
H3K9me3	07-442	Sigma
H4Ac	06-598	Sigma
Anti-rabbit IgG, HRP-linked Antibody	7074	Cell Signalling
Anti-mouse IgG, HRP-linked Antibody	7076	Cell Signalling
Anti-mouse IgG, Alexa-fluor 488 conjugated	A11001	Invitrogen
Anti-rabbit IgG, Alexa-fluor 488 conjugated	A11008	Invitrogen
Anti-mouse IgG, Alexa-fluor 594 conjugated	A11005	Invitrogen
Anti-rabbit IgG, Alexa-fluor 594 conjugated	A32740	Invitrogen
CRISPR / Microarray library sequencing primers
First PCR primers
F	AATGGACTATCATATGCTTACCGTAACTTGAAAGTATTTCG
R	CTTTAGTTTGTATGTCTGTTGCTATTATGTCTACTATTCTTTCC
Second PCR Primers
F1	AATGATACGGCGACCACCGAGATCTACACTCTTTCCCTACACGACGCTCTTCCGATCTTAAGTAGAGTCTTGTGGAAAGGACGAAACACCG
F2	AATGATACGGCGACCACCGAGATCTACACTCTTTCCCTACACGACGCTCTTCCGATCTATACACGATCTCTTGTGGAAAGGACGAAACACCG
F3	AATGATACGGCGACCACCGAGATCTACACTCTTTCCCTACACGACGCTCTTCCGATCTGATCGCGCGGTTCTTGTGGAAAGGACGAAACACCG
F4	AATGATACGGCGACCACCGAGATCTACACTCTTTCCCTACACGACGCTCTTCCGATCTCGATCATGATCGTCTTGTGGAAAGGACGAAACACCG
F5	AATGATACGGCGACCACCGAGATCTACACTCTTTCCCTACACGACGCTCTTCCGATCTTCGATCGTTACCATCTTGTGGAAAGGACGAAACACCG
F6	AATGATACGGCGACCACCGAGATCTACACTCTTTCCCTACACGACGCTCTTCCGATCTATCGATTCCTTGGTTCTTGTGGAAAGGACGAAACACCG
R1	CAAGCAGAAGACGGCATACGAGATAAGTAGAGGTGACTGGAGTTCAGACGTGTGCTCTTCCGATCTTTCTACTATTCTTTCCCCTGCACTGT
R2	CAAGCAGAAGACGGCATACGAGATACACGATCGTGACTGGAGTTCAGACGTGTGCTCTTCCGATCTATTCTACTATTCTTTCCCCTGCACTGT
R3	CAAGCAGAAGACGGCATACGAGATCGCGCGGTGTGACTGGAGTTCAGACGTGTGCTCTTCCGATCTGATTCTACTATTCTTTCCCCTGCACTGT
R4	CAAGCAGAAGACGGCATACGAGATCATGATCGGTGACTGGAGTTCAGACGTGTGCTCTTCCGATCTCGATTCTACTATTCTTTCCCCTGCACTGT
R5	CAAGCAGAAGACGGCATACGAGATCGTTACCAGTGACTGGAGTTCAGACGTGTGCTCTTCCGATCTTCGATTCTACTATTCTTTCCCCTGCACTGT
R6	CAAGCAGAAGACGGCATACGAGATTCCTTGGTGTGACTGGAGTTCAGACGTGTGCTCTTCCGATCTATCGATTCTACTATTCTTTCCCCTGCACTGT
Microarray probe
PCR_F	5'- Biotin-AATGGACTATCATATGCTTACCGTAACTTGAA-3'
PCR_R	5' TGTGGATGAATACTGCCATTTGTCTCGAGGTC-3'
